# Vector and cell-culture passaging of dengue clinical samples for virus isolation and amplification does not significantly change genome consensus or frequencies of intra-host viral variants

**DOI:** 10.1101/2020.08.17.254417

**Authors:** Christian K. Fung, Tao Li, Simon Pollett, Maria Theresa Alera, In-Kyu Yoon, Jun Hang, Louis Macareo, Anon Srikiatkhachorn, Damon Ellison, Alan L. Rothman, Stefan Fernandez, Richard G. Jarman, Irina Maljkovic Berry

## Abstract

Intra-host single nucleotide variants (iSNVs) have been increasingly used in genomic epidemiology to increase phylogenetic resolution and reconstruct fine-scale outbreak dynamics. These analyses are preferably done on sequence data from direct clinical samples, but in many cases due to low viral loads, there might not be enough genetic material for deep sequencing and iSNV determination. Isolation of the virus from clinical samples with low passage number increases viral load, but to date, no studies have investigated how dengue virus (DENV) culture isolation from a clinical sample impacts the consensus sequence, and there is no information on the intra-host virus population changes that may result from viral isolation. In this study, we investigate consensus and iSNV frequency differences between DENV sequenced directly from clinical samples and their corresponding low-passage isolates. Twenty five DENV1 and DENV2 positive sera and their corresponding viral isolates (*T.splendens* inoculation and C6/36 passage) were obtained from a prospective cohort study in the Philippines. These were sequenced on MiSeq with minimum nucleotide depth of coverage of 1000x, and iSNVs were detected using LoFreq. For both DENV1 and DENV2, we found that the nucleotide call concordance (including called iSNVs with variant cutoff at 5%) between direct sera sample and its cultured virus was on average 99.99%. There were a maximum of one consensus nucleotide difference between clinical sample and isolate. Interestingly, we found that iSNV frequencies were also largely preserved between the samples, with an average difference in minor variant frequency of 6.8% (95CI: 3.6%-10%) and 9.6% (95CI: 7%-12.2%) for DENV1 and DENV2, respectively. Furthermore, we found no significant differences in either DENV1 or DENV2 between the sample pairs (clinical sample and isolate) in their number of iSNV positions per genome, or in the difference in variant frequencies (*p*=0.36 and *p*=0.13, respectively, F-test). Our results show that low-passage DENV isolates may be used for identification of the majority of their human-derived within-host variant populations, which are increasingly being used for precision tracking of DENV and other RNA viruses.
