## Supplementary material for "Vector and cell-culture passaging of dengue clinical samples for virus isolation and amplification does not significantly change genome consensus or frequencies of intra-host viral variants": TableS1

### Sheet: Sheet1
Table S1. D2 iSNV CDS positions and their variant frequecnies for samples mapped to reference KM279601.
	KM279601_D2_1							KM279601_D2_2			KM279601_D2_3			KM279601_D2_4							KM279601_D2_5						KM279601_D2_6			KM279601_D2_9				KM279601_D2_10
CDS nucleotide position	30	1444	1446	2362	2709	3337	9938	540	3927	3972	786	4203	8277	825	3849	3918	4068	7533	7538	9102	1806	6225	6278	6679	7683	8946	390	4500	8121	428	804	3748	5124	7980	9507
Nucleotide [amino acid]	T[N]	G[E]	A[E]	C[L]	T[L]	T[L]	C[P]	T[C]	A[L]	G[T]	T[H]	T[A]	A[E]	C[V]	A[P]	A[P]	C[V]	A[L]	A[K]	A[T]	T[I]	C[I]	A[K]	T[L]	G[L]	C[F]	A[R]	C[I]	C[H]	A[N]	T[I]	C[L]	A[E]	A[E]	A[L]
Direct sample (D) variants	C[N]>95%	G[E]>95%	A[E]=65% G[E]=35%	C[L]=23% T[L]=77%	T[L]=90% C[L]=10%	T[L]=93% C[L]=7%	C[P]=87% T[L]=13%	T[C]>95%	A[L]>95%	G[T]=91% A[T]=9%	T[H]=94% C[H]=6%	T[A]=94% C[A]=6%	A[E]=88% G[E]=12%	C[V]>95%	A[P]>95%	A[P]=93% G[P]=7%	C[V]>95%	A[L]=15% G[L]=85%	A[K]=90% G[R]=10%	A[T]=54% G[T]=46%	C[I]>95%	C[I]=25% T[I]=75%	A[K]=88% G[R]=12%	T[L]=69% C[L]=31%	G[L]>95%	C[F]>95%	A[R]>95%	C[I]=30% T[I]=70%	C[H]=92% T[H]=8%	A[N]=86% G[S]=14%	T[I]=85% A[I]=15%	C[L]=70% T[L]=30%	A[E]=67% G[E]=33%	A[E]>95%	A[L]=92% G[L]=8%
Isolate (I) variants	T[N]=21% C[N]=79%	G[E]=79% A[K]=21%	A[E]>95%	C[L]=28% T[L]=72%	T[L]=83% C[L]=17%	T[L]=83% C[L]=17%	C[P]=81% T[L]=19%	T[C]=94% C[C]=6%	A[L]=88% G[L]=12%	G[T]>95%	T[H]=92% C[H]=8%	T[A]>95%	A[E]>95%	C[V]=95% T[V]=5%	A[P]=93% G[P]=7%	A[P]>95%	C[V]=92% T[V]=8%	G[L]>95%	A[K]>95%	A[T]>95%	T[I]=14% C[I]=86%	C[I]=23% T[I]=77%	A[K]>95%	T[L]=84% C[L]=16%	G[L]=83% A[L]=17%	C[F]=84% T[F]=16%	A[R]=94% G[R]=6%	C[I]=36% T[I]=64%	C[H]=94% T[H]=6%	A[N]=89% G[S]=11%	T[I]=88% A[I]=12%	C[L]=72% T[L]=28%	A[E]=64% G[E]=36%	A[E]=91% G[E]=9%	A[L]=95% G[L]=5%
